# Protein-Protein Interactions Shape Genomic Autoimmunity in the Adaptively-Evolving Rhino-Deadlock-Cutoff (RDC) Complex

**DOI:** 10.1101/2020.11.12.380154

**Authors:** Erin S. Kelleher

## Abstract

The piRNA pathway is a genomic defense system that controls the movement of transposable elements (TEs) through transcriptional and post-transcriptional silencing. While TE defense is critical to ensuring germline genome integrity, it is equally critical that the piRNA pathway avoids autoimmunity in the form of silencing host genes. Ongoing cycles of selection for expanded control of invading TEs, followed by selection for increased specificity to reduce impacts on host genes, are proposed to explain the frequent signatures of adaptive evolution among piRNA pathway proteins. However, empirical tests of this model remain limited, particularly with regards to selection against genomic autoimmunity.

I examined three adaptively evolving piRNA proteins, Rhino, Deadlock and Cutoff, for evidence of interspecific divergence in autoimmunity between *Drosophila melanogaster* and *D. simulans*. I tested a key prediction of the autoimmunity hypothesis: that foreign heterospecific piRNA proteins will exhibit enhanced autoimmunity, due to the absence of historical selection against off-target effects. Consistent with this prediction, full-length *D. simulans* Cutoff, as well as the *D. simulans* hinge domain of Rhino, exhibit expanded regulation of *D. melanogaster* genes. I further demonstrate that this autoimmunity is dependent on known incompatibilities between *D. simulans* proteins or domains and their interacting partners in *D. melanogaster*. My observations reveal that the same protein-protein interaction domains that are interfaces of adaptive evolution in Rhino and Cutoff also determine their potential for autoimmunity.
