## Supplementary material for "Protein-Protein Interactions Shape Genomic Autoimmunity in the Adaptively-Evolving Rhino-Deadlock-Cutoff (RDC) Complex": Table S5

### Sheet: Sheet1
Run-ID	transgene	background	tissue	Replicate	data-type	Reference
SRR5803100	chrRhi-GFP	WT	ovary	1	ChIP-seq	Parhad et al. 2017
SRR5803101	hinRhi-GFP	WT	ovary	1	ChIP-seq	Parhad et al. 2017
SRR5803102	melRhi-GFP	WT	ovary	1	ChIP-seq	Parhad et al. 2017
SRR5803098	shaRhi-GFP	WT	ovary	1	ChIP-seq	Parhad et al. 2017
SRR5803103	simRhi-GFP	WT	ovary	1	ChIP-seq	Parhad et al. 2017
SRR5803093	chrRhi-GFP	WT	ovary	1	ChIP-seq/input	Parhad et al. 2017
SRR5803092	hinRhi-GFP	WT	ovary	1	ChIP-seq/input	Parhad et al. 2017
SRR5803091	melRhi-GFP	WT	ovary	1	ChIP-seq/input	Parhad et al. 2017
SRR5803089	shaRhi-GFP	WT	ovary	1	ChIP-seq/input	Parhad et al. 2017
SRR5803090	simRhi-GFP	WT	ovary	1	ChIP-seq/input	Parhad et al. 2017
SRR8505843	mel-cuff	cuff[KG]/cuff[WM]	ovary	1	RNA-seq	Parhad et al. 2020
SRR8505844	none	cuff[KG]/cuff[WM]	ovary	1	RNA-seq	Parhad et al. 2020
SRR8505846	sim-cuff	cuff[KG]/cuff[WM]	ovary	1	RNA-seq	Parhad et al. 2020
SRR5803108	mel-del	del[HN]/del[Df]	ovary	1	RNA-seq	Parhad et al. 2017
SRR5803110	none	del[HN]/del[Df]	ovary	1	RNA-seq	Parhad et al. 2017
SRR5803109	sim-del	del[HN]/del[Df]	ovary	1	RNA-seq	Parhad et al. 2017
SRR5803114	chr-rhi	rhi[KG]/rhi[2]	ovary	1	RNA-seq	Parhad et al. 2017
SRR5803115	chr-rhi	rhi[KG]/rhi[2]	ovary	2	RNA-seq	Parhad et al. 2017
SRR5803116	hin-rhi	rhi[KG]/rhi[2]	ovary	1	RNA-seq	Parhad et al. 2017
SRR5803117	hin-rhi	rhi[KG]/rhi[2]	ovary	2	RNA-seq	Parhad et al. 2017
SRR5803118	mel-rhi	rhi[KG]/rhi[2]	ovary	1	RNA-seq	Parhad et al. 2017
SRR5803119	mel-rhi	rhi[KG]/rhi[2]	ovary	2	RNA-seq	Parhad et al. 2017
SRR5803104	none	rhi[KG]/rhi[2]	ovary	1	RNA-seq	Parhad et al. 2017
SRR5803104	none	rhi[KG]/rhi[2]	ovary	2	RNA-seq	Parhad et al. 2017
SRR5803122	sha-rhi	rhi[KG]/rhi[2]	ovary	1	RNA-seq	Parhad et al. 2017
SRR5803122	sha-rhi	rhi[KG]/rhi[2]	ovary	2	RNA-seq	Parhad et al. 2017
SRR5803120	sim-rhi	rhi[KG]/rhi[2]	ovary	1	RNA-seq	Parhad et al. 2017
SRR5803121	sim-rhi	rhi[KG]/rhi[2]	ovary	2	RNA-seq	Parhad et al. 2017
SRR8505849	P{GD4268}v37609	WT	ovary	1	RNA-seq	Parhad et al. 2020
SRR8505850	P{KK108401}VIE-260B	WT	ovary	1	RNA-seq	Parhad et al. 2020
SRR8505847	w-RNAi-kd	WT	ovary	1	RNA-seq	Parhad et al. 2020
SRR5803113	chr-rhi	rhi[KG]/rhi[2]	ovary	1	small RNA-seq	Parhad et al. 2017
SRR5803095	hin-rhi	rhi[KG]/rhi[2]	ovary	1	small RNA-seq	Parhad et al. 2017
SRR5803111	mel-rhi	rhi[KG]/rhi[2]	ovary	1	small RNA-seq	Parhad et al. 2017
SRR5803097	none	rhi[KG]/rhi[2]	ovary	1	small RNA-seq	Parhad et al. 2017
SRR5803094	sha-rhi	rhi[KG]/rhi[2]	ovary	1	small RNA-seq	Parhad et al. 2017
SRR5803111	sim-rhi	rhi[KG]/rhi[2]	ovary	1	small RNA-seq	Parhad et al. 2017
